# An algorithmic framework for isoform-specific functional analysis

**DOI:** 10.1101/2022.05.13.491897

**Authors:** Guy Karlebach, Leigh Carmody, Jagadish Chandrabose Sundaramurthi, Elena Casiraghi, Peter Hansen, Justin Reese, Chris J Mungall, Giorgio Valentini, Peter N. Robinson

## Abstract

Gene Ontology (GO) overrepresentation analysis characterizes the biological mechanisms common to sets of differentially expressed genes identified by high-throughput experiments. To date, GO overrepresentation analysis has mainly been used to evaluate differentially expressed genes, but short- and long-read RNA-seq technologies now allow increasingly accurate identification of differential alternative splicing. The function of most splice isoforms remain unknown, but if acccurate predictions could be made, overrepresentation analysis could be applied to differentially spliced isoforms to assess the functional implications of alternative splicing in RNA-seq experiments. We present *isopret* (Isoform Interpretation), a new paradigm for isoform function prediction based on the expectation-maximization framework. *isopret* leverages the relationships between sequence and functional isoform similarity to infer isoform specific functions in a highly accurate fashion. This enabled us to adapt GO overrepresentation analysis, which to date has been limited to differential gene expression, to be extended to assess overrepresentation of GO annotations in differentially spliced isoforms. An analysis of 100 RNA-seq studies including investigations of development, cancer, and common disease demonstrated that expression and splicing regulate different sets of biological functions. We make *isopret* predictions freely available in a desktop application that can be used to analyze differential expression and splicing in any bulk RNA-seq dataset.
