## Supplemental Table S6 for "An algorithmic framework for isoform-specific functional analysis"

### Sheet: Sheet1
gene.symbol	gene.id	isoform.accession	ensembl.name	synonyms	qualifier	GO.label	GO.id	PMID
PAX3	5077	ENST00000344493	PAX3-203	PAX3g	NOT	apoptotic process	GO:0006915	PMID:16951170
PAX3	5077	ENST00000409828	PAX3-208	PAX3a	NOT	apoptotic process	GO:0006915	PMID:16951170
PAX3	5077	ENST00000258387	PAX3-201	PAX3b		apoptotic process	GO:0006915	PMID:16951170
PAX3	5077	ENST00000392069	PAX3-205	PAX3e		apoptotic process	GO:0006915	PMID:16951170
PAX3	5077	ENST00000350526	PAX3-204	PAX3c		positive regulation of transcription by RNA polymerase II	GO:0045944	PMID:29730428
PAX3	5077	ENST00000392070	PAX3-206	PAX3d		positive regulation of transcription by RNA polymerase II	GO:0045944	PMID:29730428
PAX3	5077	ENST00000350526	PAX3-204	PAX3c		DNA-binding transcription factor activity, RNA polymerase II-specific	GO:0000981	PMID:29730428
PAX3	5077	ENST00000392070	PAX3-206	PAX3d		DNA-binding transcription factor activity, RNA polymerase II-specific	GO:0000981	PMID:29730428
PAX3	5077	ENST00000350526	PAX3-204	PAX3c		DNA-binding transcription factor activity	GO:0003700	PMID:29730428
PAX3	5077	ENST00000392070	PAX3-206	PAX3d		DNA-binding transcription factor activity	GO:0003700	PMID:29730428
PAX3	5077	ENST00000409828	PAX3-208	PAX3a	NOT	positive regulation of transcription by RNA polymerase II	GO:0045944	PMID:29730428
PAX3	5077	ENST00000258387	PAX3-201	PAX3b	NOT	positive regulation of transcription by RNA polymerase II	GO:0045944	PMID:29730428
PAX3	5077	ENST00000344493	PAX3-203	Pax3g	NOT	positive regulation of transcription by RNA polymerase II	GO:0045944	PMID:29730428
PAX3	5077	ENST00000409828	PAX3-208	PAX3a	NOT	DNA-binding transcription factor activity, RNA polymerase II-specific	GO:0000981	PMID:29730428
PAX3	5077	ENST00000258387	PAX3-201	PAX3b	NOT	DNA-binding transcription factor activity, RNA polymerase II-specific	GO:0000981	PMID:29730428
PAX3	5077	ENST00000344493	PAX3-203	Pax3g	NOT	DNA-binding transcription factor activity, RNA polymerase II-specific	GO:0000981	PMID:29730428
PAX3	5077	ENST00000409828	PAX3-208	PAX3a	NOT	DNA-binding transcription factor activity	GO:0003700	PMID:29730428
PAX3	5077	ENST00000258387	PAX3-201	PAX3b	NOT	DNA-binding transcription factor activity	GO:0003700	PMID:29730428
PAX3	5077	ENST00000344493	PAX3-203	Pax3g	NOT	DNA-binding transcription factor activity	GO:0003700	PMID:29730428
ITNS1	6453	ENST00000381318	ITSN1-206	ITSN1-l		small GTPase mediated signal transduction	GO:0007264	PMID:11584276
ITNS1	6453	ENST00000381318	ITSN1-206	ITSN1-l		regulation of small GTPase mediated signal transduction	GO:0051056	PMID:11584276
ITNS1	6453	ENST00000381318	ITSN1-206	ITSN1-l		guanyl-nucleotide exchange factor activity	GO:0005085	PMID:11584276
ITNS1	6453	ENST00000381318	ITSN1-206	ITSN1-l		G protein-coupled receptor signaling pathway	GO:0007186	PMID:11584276
ITNS1	6453	ENST00000381318	ITSN1-206	ITSN1-l		regulation of modification of postsynaptic actin cytoskeleton	GO:1905274	PMID:11584276
ITNS1	6453	ENST00000381291	ITSN1-205	ITSN1-s	NOT	small GTPase mediated signal transduction	GO:0007264	PMID:11584276
ITNS1	6453	ENST00000381291	ITSN1-205	ITSN1-s	NOT	regulation of small GTPase mediated signal transduction	GO:0051056	PMID:11584276
ITNS1	6453	ENST00000381291	ITSN1-205	ITSN1-s	NOT	guanyl-nucleotide exchange factor activity	GO:0005085	PMID:11584276
ITNS1	6453	ENST00000381291	ITSN1-205	ITSN1-s	NOT	G protein-coupled receptor signaling pathway	GO:0007186	PMID:11584276
ITNS1	6453	ENST00000381291	ITSN1-205	ITSN1-s	NOT	regulation of modification of postsynaptic actin cytoskeleton	GO:1905274	PMID:11584276
DAB2	1601	ENST00000320816	DAB2-201	p96		clathrin-coated pit	GO:0005905	PMID:29769303
DAB2	1601	ENST00000320816	DAB2-201	p96		positive regulation of clathrin-dependent endocytosis	GO:2000370	PMID:29769303
DAB2	1601	ENST00000320816	DAB2-201	p96		clathrin-coated vesicle	GO:0030136	PMID:29769303
DAB2	1601	ENST00000320816	DAB2-201	p96		clathrin adaptor activity	GO:0035615	PMID:29769303
DAB2	1601	ENST00000320816	DAB2-201	p96		clathrin-coated vesicle membrane	GO:0030665	PMID:29769303
DAB2	1601	ENST00000545653	DAB2-217	p67	NOT	clathrin-coated pit	GO:0005905	PMID:29769303
DAB2	1601	ENST00000545653	DAB2-217	p67	NOT	positive regulation of clathrin-dependent endocytosis	GO:2000370	PMID:29769303
DAB2	1601	ENST00000545653	DAB2-217	p67	NOT	clathrin-coated vesicle	GO:0030136	PMID:29769303
DAB2	1601	ENST00000545653	DAB2-217	p67	NOT	clathrin adaptor activity	GO:0035615	PMID:29769303
DAB2	1601	ENST00000545653	DAB2-217	p67	NOT	clathrin-coated vesicle membrane	GO:0030665	PMID:29769303
AR	367	ENST00000504326	AR-204	AR-V7/AR3	NOT	Steroid binding	GO:0005496	PMID:20823238
AR	367	ENST00000504326	AR-204	AR-V7/AR3	NOT	androgen binding	GO:0005497	PMID:20823238
AR	367	ENST00000374690	AR-201	AR		Steroid binding	GO:0005496	PMID:20823238
AR	367	ENST00000374690	AR-201	AR		androgen binding	GO:0005497	PMID:20823238
AR	367	ENST00000613054	AR-208	AR8		plasma membrane	GO:0005886	PMID:21878636
AR	367	ENST00000613054	AR-208	AR8		positive regulation of cell population proliferation	GO:0008284	PMID:21878636
AR	367	ENST00000504326	AR-204	AR4		positive regulation of cell population proliferation	GO:0008284	PMID:19244107
AR	367	ENST00000374690	AR-201	AR-FL		positive regulation of cell population proliferation	GO:0008284	PMID:25634993
BCL2L1	598	ENST00000376055	BCL2L1-202	Bcl-X(S)	NOT	negative regulation of apoptotic process	GO:0043066	PMID:31552099
BCL2L1	598	ENST00000676582	BCL2L1-210	Bcl-X(L)		negative regulation of apoptotic process	GO:0043066	PMID:31552099
BCL2L1	598	ENST00000439267	BCL2L1-207	Bcl-X(L)		negative regulation of apoptotic process	GO:0043066	PMID:31552099
BCL2L1	598	ENST00000678563	BCL2L1-214	Bcl-X(L)		negative regulation of apoptotic process	GO:0043066	PMID:31552099
BCL2L1	598	ENST00000307677	BCL2L1-201	Bcl-X(L)		negative regulation of apoptotic process	GO:0043066	PMID:31552099
BCL2L1	598	ENST00000376055	BCL2L1-202	Bcl-X(S)	NOT	negative regulation of intrinsic apoptotic signaling pathway	GO:2001243	PMID:31552099
BCL2L1	598	ENST00000676582	BCL2L1-210	Bcl-X(L)		negative regulation of intrinsic apoptotic signaling pathway	GO:2001243	PMID:31552099
BCL2L1	598	ENST00000439267	BCL2L1-207	Bcl-X(L)		negative regulation of intrinsic apoptotic signaling pathway	GO:2001243	PMID:31552099
BCL2L1	598	ENST00000678563	BCL2L1-214	Bcl-X(L)		negative regulation of intrinsic apoptotic signaling pathway	GO:2001243	PMID:31552099
BCL2L1	598	ENST00000307677	BCL2L1-201	Bcl-X(L)		negative regulation of intrinsic apoptotic signaling pathway	GO:2001243	PMID:31552099
BCL2L1	598	ENST00000676582	BCL2L1-210	Bcl-X(L)		regulation of mitochondrial membrane permeability	GO:0046902	PMID:31552099
BCL2L1	598	ENST00000439267	BCL2L1-207	Bcl-X(L)		regulation of mitochondrial membrane permeability	GO:0046902	PMID:31552099
BCL2L1	598	ENST00000678563	BCL2L1-214	Bcl-X(L)		regulation of mitochondrial membrane permeability	GO:0046902	PMID:31552099
BCL2L1	598	ENST00000307677	BCL2L1-201	Bcl-X(L)		regulation of mitochondrial membrane permeability	GO:0046902	PMID:31552099
BCL2L1	598	ENST00000676582	BCL2L1-210	Bcl-X(L)		negative regulation of release of cytochrome c from mitochondria	GO:0090201	PMID:15576486
BCL2L1	598	ENST00000439267	BCL2L1-207	Bcl-X(L)		negative regulation of release of cytochrome c from mitochondria	GO:0090201	PMID:15576486
BCL2L1	598	ENST00000678563	BCL2L1-214	Bcl-X(L)		negative regulation of release of cytochrome c from mitochondria	GO:0090201	PMID:15576486
BCL2L1	598	ENST00000307677	BCL2L1-201	Bcl-X(L)		negative regulation of release of cytochrome c from mitochondria	GO:0090201	PMID:15576486
BCL2L1	598	ENST00000376055	BCL2L1-202	Bcl-X(S)	NOT	endoplasmic reticulum	GO:0005783	PMID:23533418
BCL2L1	598	ENST00000676582	BCL2L1-210	Bcl-X(L)		endoplasmic reticulum	GO:0005783	PMID:23533418
BCL2L1	598	ENST00000439267	BCL2L1-207	Bcl-X(L)		endoplasmic reticulum	GO:0005783	PMID:23533418
BCL2L1	598	ENST00000678563	BCL2L1-214	Bcl-X(L)		endoplasmic reticulum	GO:0005783	PMID:23533418
BCL2L1	598	ENST00000307677	BCL2L1-201	Bcl-X(L)		endoplasmic reticulum	GO:0005783	PMID:23533418
BCL2L1	598	ENST00000376055	BCL2L1-202	Bcl-X(S)	NOT	mitochondrial outer membrane	GO:0005741	PMID:23533418
BCL2L1	598	ENST00000676582	BCL2L1-210	Bcl-X(L)		mitochondrial outer membrane	GO:0005741	PMID:23533418
BCL2L1	598	ENST00000439267	BCL2L1-207	Bcl-X(L)		mitochondrial outer membrane	GO:0005741	PMID:23533418
BCL2L1	598	ENST00000678563	BCL2L1-214	Bcl-X(L)		mitochondrial outer membrane	GO:0005741	PMID:23533418
BCL2L1	598	ENST00000307677	BCL2L1-201	Bcl-X(L)		mitochondrial outer membrane	GO:0005741	PMID:23533418
BCL2L1	598	ENST00000376055	BCL2L1-202	Bcl-X(S)	NOT	nuclear membrane	GO:0031965	PMID:23533418
BCL2L1	598	ENST00000676582	BCL2L1-210	Bcl-X(L)		nuclear membrane	GO:0031965	PMID:23533418
BCL2L1	598	ENST00000439267	BCL2L1-207	Bcl-X(L)		nuclear membrane	GO:0031965	PMID:23533418
BCL2L1	598	ENST00000678563	BCL2L1-214	Bcl-X(L)		nuclear membrane	GO:0031965	PMID:23533418
BCL2L1	598	ENST00000307677	BCL2L1-201	Bcl-X(L)		nuclear membrane	GO:0031965	PMID:23533418
VAMP7	6845	ENSG00000124333	VAMP7-202	VAMP7-a		AP-3 adaptor complex binding	GO:0035651	PMID:29769303
VAMP7	6845	ENSG00000124333	VAMP7-202	VAMP7-a		endosome to lysosome transport	GO:0008333	PMID:29769303
VAMP7	6845	ENSG00000124333	VAMP7-203	VAMP7-c	NOT	AP-3 adaptor complex binding	GO:0035651	PMID:29769303
VAMP7	6845	ENSG00000124333	VAMP7-203	VAMP7-c	NOT	endosome to lysosome transport	GO:0008333	PMID:29769303
TMEM173	340061	ENST00000673377	STING1-242		NOT	positive regulation of interferon-beta production	GO:0032728	PMID:31026807
TMEM173	340061	ENST00000330794	STING1-201	wild type		positive regulation of interferon-beta production	GO:0032728	PMID:31026807
IKZF-1	10320	ENST00000331340	IKZF1-201	ik1		DNA-binding transcription factor activity	GO:0003700	PMID: 12752680
IKZF-1	10320	ENST00000349824	IKZF1-204	ik5	NOT	DNA-binding transcription factor activity	GO:0003700	PMID: 12752680
IKZF-1	10320	ENST00000357364	IKZF1-205	ik3		DNA-binding transcription factor activity	GO:0003700	PMID: 12752680
IKZF-1	10320	ENST00000438033	IKZF1-209	ik2		DNA-binding transcription factor activity	GO:0003700	PMID: 12752680
IKZF-1	10320	ENST00000343574	IKZF1-202	ik2		DNA-binding transcription factor activity	GO:0003700	PMID: 12752680
IKZF-1	10320	ENST00000359197	IKZF1-206	ik7	NOT	DNA-binding transcription factor activity	GO:0003700	PMID: 12752680
IKZF-1	10320	ENST00000439701	IKZF1-210	ik7	NOT	DNA-binding transcription factor activity	GO:0003700	PMID: 12752680
SEPTIN4	5414	ENST00000426861	SEPTIN4-206	ARTS		positive regulation of apoptotic process	GO:0043065	PMID:20952537
SEPTIN4	5414	ENST00000317268	SEPTIN4-202	SEPT4-i1	NOT	positive regulation of apoptotic process	GO:0043065	PMID:20952537
VEGF	7422	ENST00000523950	VEGFA-225	VEGF165		VEGF-activated neuropilin signaling pathway	GO:0038190	PMID:11948691
VEGF	7422	ENST00000372077	VEGFA-206	VEGF121	NOT	VEGF-activated neuropilin signaling pathway	GO:0038190	PMID:11948691
P53	7157	ENST00000269305	TP53-201	wt		regulation of intrinsic apoptotic signaling pathway by p53 class mediator	GO:1902253	PMID:19305147
P53	7157	ENST00000420246	TP53-204	p53-beta	NOT	regulation of intrinsic apoptotic signaling pathway by p53 class mediator	GO:1902253	PMID:19305147
PGAM5	192111	ENST00000317555	PGAM5-201	PGAM5S		necroptotic process	GO:0070266	PMID:22265414
PGAM5	192111	ENST00000498926	PGAM5-203	PGAM5L		necroptotic process	GO:0070266	PMID:22265414
PRMT5	10419	ENST00000324366	PRMT5-202	PRMT5L		regulation of mitotic nuclear division	GO:0007088	PMID:26151339
PRMT5	10419	ENST00000553897	PRMT5-213	PRMT5S	NOT	regulation of mitotic nuclear division	GO:0007088	PMID:26151339
STIM2	57620	ENST00000467087	STIM2-204	STIM2.2		activation of store-operated calcium channel activity	GO:0032237	PMID:25896806
STIM2	57620	ENST00000465503	STIM2-202	STIM2.1	NOT	activation of store-operated calcium channel activity	GO:0032237	PMID:25896806
MADD	8567	ENST00000349238	MADD-203	IG20-PA		regulation of apoptotic process	GO:0042981	PMID:16682944
MADD	8567	ENST00000395336	MADD-204	KIAA0358		regulation of apoptotic process	GO:0042981	PMID:18794122
PML	5371	ENST00000395135	PML-206	PML-IV		negative regulation of transcription, DNA-templated	GO:0045892	PMID:23563092
PML	5371	ENST00000569477	PML-220	PML-3		positive regulation of signal transduction by p53 class mediator	GO:1901798	PMID:11080164
APAF1	317	ENST00000333991	APAF1-201	APAF1ALT	NOT	activation of cysteine-type endopeptidase activity involved in apoptotic process	GO:0006919	PMID:12804598
APAF1	317	ENST00000333991	APAF1-201	APAF1ALT	NOT	activation of cysteine-type endopeptidase activity involved in apoptotic process by cytochrome c	GO:0008635	PMID:12804598
APAF1	317	ENST00000333991	APAF1-201	APAF1ALT	NOT	apoptosome	GO:0043293	PMID:12804598
APAF1	317	ENST00000357310	APAF1-202	APAF-1M	NOT	activation of cysteine-type endopeptidase activity involved in apoptotic process	GO:0006919	PMID:10722681
APAF1	317	ENST00000357310	APAF1-202	APAF-1M	NOT	activation of cysteine-type endopeptidase activity involved in apoptotic process by cytochrome c	GO:0008635	PMID:10722681
APAF1	317	ENST00000357310	APAF1-202	APAF-1M	NOT	apoptosome	GO:0043293	PMID:10722681
APAF1	317	ENST00000551964	APAF1-210	APAF-1L		activation of cysteine-type endopeptidase activity involved in apoptotic process	GO:0006919	PMID:10722681
APAF1	317	ENST00000551964	APAF1-210	APAF-1L		activation of cysteine-type endopeptidase activity involved in apoptotic process by cytochrome c	GO:0008635	PMID:10722681
APAF1	317	ENST00000551964	APAF1-210	APAF-1L		apoptosome	GO:0043293	PMID:10722681
SVIL	6840	ENST00000355867	SVIL-201	SV2		skeletal muscle tissue development	GO:0007519	PMID:12711699
SVIL	6840	ENST00000375400	SVIL-203	SV1		cytoskeleton organization	GO:0007010	PMID:9867483
TPO	7173	ENST00000329066	TPO-201	TPO1		iodide peroxidase activity	GO:0004447	PMID:11327880
TPO	7173	ENST00000382201	TPO-205	TPO2	NOT	iodide peroxidase activity	GO:0004447	PMID:11327880
PMCA1	43787	ENST00000359149	ATP2B3-203	PMCA1a		regulation of presynaptic cytosolic calcium ion concentration	GO:0099509	PMID:20575074
PMCA1	43787	ENST00000370186	ATP2B3-204	PMCA1b	NOT	regulation of presynaptic cytosolic calcium ion concentration	GO:0099509	PMID:20575074
POU1F1	5449	ENST00000350375	POU1F1-202	PIT-1α		adenohypophysis development	GO:0021984	PMID:33886498
POU1F1	5449	ENST00000344265	POU1F1-201	PIT-1β	NOT	adenohypophysis development	GO:0021984	PMID:33886498
FGFR3	2261	ENST00000440486	FGFR3-205	FGFR3IIIc		positive regulation of cell population proliferation	GO:0008284	PMID:21873635
FGFR3	2261	ENST00000340107	FGFR3-202	FGFR3IIIb	NOT	positive regulation of cell population proliferation	GO:0008284	PMID:21873635
NR3C1	2908	ENST00000394464	NR3C1-203	GR-alpha		cellular response to steroid hormone stimulus	GO:0071383	PMID:33807481
NR3C1	2908	ENST00000415690	NR3C1-205	GR-beta	NOT	cellular response to steroid hormone stimulus	GO:0071383	PMID:33807481
RECQL5	9400	ENST00000317905	RECQL5-201	RECQL5β		helicase activity	GO:0004386	PMID:23627586
RECQL5	9400	ENST00000420326	RECQL5-203	RECQL5α	NOT	helicase activity	GO:0004386	PMID:23627586
MCL1	4170	ENST00000369026	MCL1-202	MCL1-L	NOT	positive regulation of apoptotic process	GO:0043065	PMID: 33072738
SHTN1	57698	ENST00000355371	SHTN1-202	SHTN1-L		actin filament binding	GO:0051015	PMID: 32371045
SHTN1	57698	ENST00000615301	SHTN1-207	SHTN1-S	NOT	actin filament binding	GO:0051015	PMID: 32371045
ATP2A2	488	ENST00000539276	ATP2A2-204	SERCA2b		cardiac muscle hypertrophy in response to stress	GO:0014898	PMID:11679415
ATP2A2	488	ENST00000308664	ATP2A2-201	SERCA2a	NOT	cardiac muscle hypertrophy in response to stress	GO:0014898	PMID:11679415
FFA4	338557	ENST00000371481	FFAR4-201	FFA4-S		positive regulation of ERK1 and ERK2 cascade	GO:0070374	PMID:32132133
FFA4	338557	ENST00000371483	FFAR4-202	FFA4-L	NOT	positive regulation of ERK1 and ERK2 cascade	GO:0070374	PMID:32132133
TNFSF10	8743	ENST00000420541	TNFSF10-202	TRAIL-γ,TRAILshort		integral component of plasma membrane	GO:0005887	PMID:12644830
TNFSF10	8743	ENST00000420541	TNFSF10-202	TRAIL-γ,TRAILshort	NOT	apoptotic process	GO:0006915	PMID:12644830
TNFSF10	8743	ENST00000430881	TNFSF10-203	TRAIL-β	NOT	apoptotic process	GO:0006915	PMID:12644830
TNFSF10	8743	ENST00000241261	TNFSF10-201	TRAIL-α		apoptotic process	GO:0006915	PMID:12644830
TNFSF10	8743	ENST00000420541	TNFSF10-202	TRAIL-γ,TRAILshort	NOT	positive regulation of apoptotic process	GO:0043065	PMID:12644830
TNFSF10	8743	ENST00000430881	TNFSF10-203	TRAIL-β	NOT	positive regulation of apoptotic process	GO:0043065	PMID:12644830
TNFSF10	8743	ENST00000241261	TNFSF10-201	TRAIL-α		positive regulation of apoptotic process	GO:0043065	PMID:12644830
TNFSF10	8743	ENST00000420541	TNFSF10-202	TRAIL-γ,TRAILshort		negative regulation of extrinsic apoptotic signaling pathway via death domain receptors	GO:1902042	PMID:32669373
TNFSF10	8743	ENST00000241261	TNFSF10-201	TRAIL-α	NOT	negative regulation of extrinsic apoptotic signaling pathway via death domain receptors	GO:1902042	PMID:32669373
TNFSF10	8743	ENST00000420541	TNFSF10-202	TRAIL-γ,TRAILshort		extracellular exosome	GO:0070062	PMID:32669373
TNFSF13B	10673	ENST00000375887	TNFSF13B-201			integral component of membrane	GO:0016021	PMID:12867412
TNFSF13B	10673	ENST00000430559	TNFSF13B-202	DeltaBAFF		integral component of membrane	GO:0016021	PMID:12867412
TNFSF13B	10673	ENST00000375887	TNFSF13B-201			extracellular region	GO:0005576	PMID:12867412
TNFSF13B	10673	ENST00000430559	TNFSF13B-202	DeltaBAFF	NOT	extracellular region	GO:0005576	PMID:12867412
TNFSF13B	10673	ENST00000375887	TNFSF13B-201			extracellular space	GO:0005615	PMID:12867412
TNFSF13B	10673	ENST00000430559	TNFSF13B-202	DeltaBAFF	NOT	extracellular space	GO:0005615	PMID:12867412
TNFSF13B	10673	ENST00000375887	TNFSF13B-201			B cell costimulation	GO:0031296	PMID:12867412
TNFSF13B	10673	ENST00000375887	TNFSF13B-201			B cell homeostasis	GO:0001782	PMID:12867412
TNFSF13B	10673	ENST00000375887	TNFSF13B-201			cytokine activity	GO:0005125	PMID:12867412
TNFSF13B	10673	ENST00000375887	TNFSF13B-201			positive regulation of B cell proliferation	GO:0030890	PMID:12867412
TNFSF13B	10673	ENST00000430559	TNFSF13B-202	DeltaBAFF	NOT	B cell costimulation	GO:0031296	PMID:12867412
TNFSF13B	10673	ENST00000430559	TNFSF13B-202	DeltaBAFF	NOT	B cell homeostasis	GO:0001782	PMID:12867412
TNFSF13B	10673	ENST00000430559	TNFSF13B-202	DeltaBAFF	NOT	cytokine activity	GO:0005125	PMID:12867412
TNFSF13B	10673	ENST00000430559	TNFSF13B-202	DeltaBAFF	NOT	positive regulation of B cell proliferation	GO:0030890	PMID:12867412
TNFSF13B	10673	ENST00000375887	TNFSF13B-201			tumor necrosis factor receptor binding	GO:0005164	PMID:12867412
TNFSF13B	10673	ENST00000375887	TNFSF13B-201			tumor necrosis factor-mediated signaling pathway	GO:0033209	PMID:12867412
TNFSF13B	10673	ENST00000375887	TNFSF13B-201			signal transduction	GO:0007165	PMID:12867412
TNFSF13B	10673	ENST00000375887	TNFSF13B-201			signaling receptor binding	GO:0005102	PMID:12867412
TNFSF13B	10673	ENST00000430559	TNFSF13B-202	DeltaBAFF	NOT	tumor necrosis factor receptor binding	GO:0005164	PMID:12867412
TNFSF13B	10673	ENST00000430559	TNFSF13B-202	DeltaBAFF	NOT	tumor necrosis factor-mediated signaling pathway	GO:0033209	PMID:12867412
TNFSF13B	10673	ENST00000430559	TNFSF13B-202	DeltaBAFF	NOT	signal transduction	GO:0007165	PMID:12867412
TNFSF13B	10673	ENST00000430559	TNFSF13B-202	DeltaBAFF	NOT	signaling receptor binding	GO:0005102	PMID:12867412
FAS	355	ENST00000652046	FAS-222			positive regulation of apoptotic process	GO:0043065	PMID:7533181
FAS	355	ENST00000652046	FAS-222			positive regulation of apoptotic signaling pathway	GO:2001235	PMID:7533181
FAS	355	ENST00000652046	FAS-222			plasma membrane	GO:0005886	PMID:7533181
FAS	355	ENST00000357339	FAS-205	FasdeltaTM	NOT	positive regulation of apoptotic process	GO:0043065	PMID:7533181
FAS	355	ENST00000357339	FAS-205	FasdeltaTM	NOT	positive regulation of apoptotic signaling pathway	GO:2001235	PMID:7533181
FAS	355	ENST00000357339	FAS-205	FasdeltaTM	NOT	plasma membrane	GO:0005886	PMID:7533181
FAS	355	ENST00000357339	FAS-205	FasdeltaTM		negative regulation of apoptotic process	GO:0043066	PMID:7533181
FAS	355	ENST00000652046	FAS-222		NOT	negative regulation of apoptotic process	GO:0043066	PMID:7533181
FAS	355	ENST00000355279	FAS-203	FasExo8Del		negative regulation of apoptotic process	GO:0043066	PMID:9159204
TNFRSF10B	8795	ENST00000276431	TNFRSF10B-201	TRICK2b		positive regulation of apoptotic process	GO:0043065	PMID:9285725
TNFRSF10B	8795	ENST00000276431	TNFRSF10B-201	TRICK2b		TRAIL-activated apoptotic signaling pathway	GO:0036462	PMID:9285725
TNFRSF10B	8795	ENST00000276431	TNFRSF10B-201	TRICK2b		apoptotic process	GO:0006915	PMID:9285725
TNFRSF10B	8795	ENST00000347739	TNFRSF10B-202	TRICK2a	NOT	positive regulation of apoptotic process	GO:0043065	PMID:9285725
TNFRSF10B	8795	ENST00000347739	TNFRSF10B-202	TRICK2a	NOT	TRAIL-activated apoptotic signaling pathway	GO:0036462	PMID:9285725
TNFRSF10B	8795	ENST00000347739	TNFRSF10B-202	TRICK2a	NOT	apoptotic process	GO:0006915	PMID:9285725
MST1R	4486	ENST00000344206	MST1R-202	deltaRon		signal transduction	GO:0007165	PMID:32669614
MST1R	4486	ENST00000344206	MST1R-202	deltaRon		transmembrane receptor protein tyrosine kinase activity	GO:0004714	PMID:32669614
MST1R	4486	ENST00000344206	MST1R-202	deltaRon		transmembrane receptor protein tyrosine kinase signaling pathway	GO:0007169	PMID:32669614
MST1R	4486	ENST00000344206	MST1R-202	deltaRon		positive regulation of protein kinase B signaling	GO:0051897	PMID:32669614
MST1R	4486	ENST00000344206	MST1R-202	deltaRon		positive regulation of kinase activity	GO:0033674	PMID:32669614
MST1R	4486	ENST00000344206	MST1R-202	deltaRon		multicellular organism development	GO:0007275	PMID:32669614
MST1R	4486	ENST00000296474	MST1R-201	Ron	NOT	positive regulation of protein kinase B signaling	GO:0051897	PMID:32669614
DMTF1	9988	ENST00000331242	DMTF1-201	DMTF1-alpha		regulation of transcription, DNA-templated	GO:0006355	PMID:33367929
DMTF1	9988	ENST00000412139	DMTF1-203	DMTF1-beta	NOT	regulation of transcription, DNA-templated	GO:0006355	PMID:33367929
DMTF1	9988	ENST00000447863	DMTF1-216	DMTF1-gamma	NOT	regulation of transcription, DNA-templated	GO:0006355	PMID:33367929
TRAF3	7187	ENST00000392745	TRAF3-203			negative regulation of NF-kappaB transcription factor activity	GO:0032088	PMID:24671418
TRAF3	7187	ENST00000560371	TRAF3-208			negative regulation of NF-kappaB transcription factor activity	GO:0032088	PMID:24671418
TRAF3	7187	ENST00000347662	TRAF3-201	Traf3DE8	NOT	negative regulation of NF-kappaB transcription factor activity	GO:0032088	PMID:24671418
MYD88	4615	ENST00000421516	MYD88-204	isoform 1		positive regulation of I-kappaB kinase/NF-kappaB signaling	GO:0043123	PMID:34163463
MYD88	4615	ENST00000396334	MYD88-201	isoform 2		positive regulation of I-kappaB kinase/NF-kappaB signaling	GO:0043123	PMID:34163463
MYD88	4615	ENST00000651800	MYD88-211	isoform 4		positive regulation of I-kappaB kinase/NF-kappaB signaling	GO:0043123	PMID:34163463
MYD88	4615	ENST00000652213	MYD88-212	isoform 6		positive regulation of I-kappaB kinase/NF-kappaB signaling	GO:0043123	PMID:34163463
MYD88	4615	ENST00000652590	MYD88-213	isoform 8		positive regulation of I-kappaB kinase/NF-kappaB signaling	GO:0043123	PMID:34163463
MYD88	4615	ENST00000417037	MYD88-203	isoform 3	NOT	positive regulation of I-kappaB kinase/NF-kappaB signaling	GO:0043123	PMID:34163463
MYD88	4615	ENST00000650112	MYD88-209	isoform 5	NOT	positive regulation of I-kappaB kinase/NF-kappaB signaling	GO:0043123	PMID:34163463
MYD88	4615	ENST00000421516	MYD88-204	isoform 1		positive regulation of NF-kappaB transcription factor activity	GO:0051092	PMID:34163463
MYD88	4615	ENST00000396334	MYD88-201	isoform 2		positive regulation of NF-kappaB transcription factor activity	GO:0051092	PMID:34163463
MYD88	4615	ENST00000651800	MYD88-211	isoform 4		positive regulation of NF-kappaB transcription factor activity	GO:0051092	PMID:34163463
MYD88	4615	ENST00000652213	MYD88-212	isoform 6		positive regulation of NF-kappaB transcription factor activity	GO:0051092	PMID:34163463
MYD88	4615	ENST00000652590	MYD88-213	isoform 8		positive regulation of NF-kappaB transcription factor activity	GO:0051092	PMID:34163463
MYD88	4615	ENST00000417037	MYD88-203	isoform 3	NOT	positive regulation of NF-kappaB transcription factor activity	GO:0051092	PMID:34163463
MYD88	4615	ENST00000650112	MYD88-209	isoform 5	NOT	positive regulation of NF-kappaB transcription factor activity	GO:0051092	PMID:34163463
DIABLO	56616	ENST00000353548	DIABLO-203	Smac3		mitochondrion	GO:0005739	PMID:14523016
DIABLO	56616	ENST00000353548	DIABLO-203	Smac3		apoptotic process	GO:0006915	PMID:14523016
DIABLO	56616	ENST00000353548	DIABLO-203	Smac3		positive regulation of apoptotic process	GO:0043065	PMID:14523016
FADS2	9415	ENST00000278840	FADS2-202	FADS2		unsaturated fatty acid biosynthetic process	GO:0006636	PMID:30041907
FADS2	9415	ENST00000521849	FADS2-209	FADS2AT2	NOT	unsaturated fatty acid biosynthetic process	GO:0006636	PMID:30041907
LYN	4067	ENST00000519728	LYN-202	LYNA		regulation of mast cell degranulation	GO:0043304	PMID:20308635
LYN	4067	ENST00000520220	LYN-204	LYNB	NOT	regulation of mast cell degranulation	GO:0043304	PMID:20308635
ERCC1	2067	ENST00000300853	ERCC1-202	202		nucleotide-excision repair	GO:0006289	PMID:29482102
ERCC1	2067	ENST00000340192	ERCC1-203	203	NOT	nucleotide-excision repair	GO:0006289	PMID:29482102
ERCC1	2067	ENST00000423698	ERCC1-204	204	NOT	nucleotide-excision repair	GO:0006289	PMID:29482102
ERCC1	2067	ENST00000013807	ERCC1-201	201	NOT	nucleotide-excision repair	GO:0006289	PMID:29482102
BCL2	596	ENST00000333681	BCL2-201	BCL2alpha		negative regulation of apoptotic process	GO:0043066	PMID:30792387
BCL2	596	ENST00000398117	BCL2-202	BCL2alpha		negative regulation of apoptotic process	GO:0043066	PMID:30792387
BCL2	596	ENST00000333681	BCL2-201	BCL2alpha		negative regulation of apoptotic signaling pathway	GO:2001234	PMID:30792387
BCL2	596	ENST00000398117	BCL2-202	BCL2alpha		negative regulation of apoptotic signaling pathway	GO:2001234	PMID:30792387
BCL2	596	ENST00000333681	BCL2-201	BCL2alpha		mitochondrial outer membrane	GO:0005741	PMID:8496157
BCL2	596	ENST00000333681	BCL2-201	BCL2alpha		mitochondrion	GO:0005739	PMID:8496157
BCL2	596	ENST00000398117	BCL2-202	BCL2alpha		mitochondrial outer membrane	GO:0005741	PMID:8496157
BCL2	596	ENST00000398117	BCL2-202	BCL2alpha		mitochondrion	GO:0005739	PMID:8496157
BCL2	596	ENST00000589955	BCL2-203	BLC2beta	NOT	mitochondrial outer membrane	GO:0005741	PMID:8496157
BCL2	596	ENST00000589955	BCL2-203	BLC2beta	NOT	mitochondrion	GO:0005739	PMID:8496157
TDP2	51567	ENST00000378198	TDP2-202	TDP2		double-strand break repair	GO:0006302	PMID:29438979
TDP2	51567	ENST00000341060	TDP2-201	TDP2S	NOT	double-strand break repair	GO:0006302	PMID:29438979
FAIM	55179	ENST00000393035	FAIM-204	FAIM-S		negative regulation of extrinsic apoptotic signaling pathway via death domain receptors	GO:1902042	PMID:28981531
FAIM	55179	ENST00000360570	FAIM-202	FAIM-L		negative regulation of extrinsic apoptotic signaling pathway via death domain receptors	GO:1902042	PMID:28981531
BID	637	ENST00000622694	BID-211	BID-L		positive regulation of apoptotic process	GO:0043065	PMID:14583606
BID	637	ENST00000317361	BID-201	BID-EL		positive regulation of apoptotic process	GO:0043065	PMID:14583606
BID	637	ENST00000342111	BID-202	BID-S		negative regulation of apoptotic process	GO:0043066	PMID:14583606
BID	637	ENST00000399767	BID-204	BID-ES		mitochondrial outer membrane	GO:0005741	PMID:14583606
BID	637	ENST00000317361	BID-201	BID-EL		mitochondrial outer membrane	GO:0005741	PMID:14583606
TRF2	7014	ENST00000254942	TERF2-201	TRF2		negative regulation of gene expression	GO:0010629	PMID:27565210
TRF2	7014	ENST00000567296	TERF2-207	TRF2-S	NOT	negative regulation of gene expression	GO:0010629	PMID:27565210
ASIC2	40	ENST00000359872	ASIC2a	ASIC2-202		sodium ion transport	GO:0006814	PMID:27477936
ASIC2	40	ENST00000225823	ASIC2b	ASIC2-201	NOT	sodium ion transport	GO:0006814	PMID:27477936
IL32	9235	ENST00000534507	IL32-223	IL32-gamma		signal transduction	GO:0007165	PMID:26678222
IL32	9235	ENST00000396887	IL32-204	IL32-alpha	NOT	signal transduction	GO:0007165	PMID:26678222
BBC3	27113	ENST00000439096	BBC3-203	PUMA-alpha		mitochondrion	GO:0005739	PMID:11463392
BBC3	27113	ENST00000341983	BBC3-202	PUMA-beta		mitochondrion	GO:0005739	PMID:11463392
BBC3	27113	ENST00000300880	BBC3-201	PUMA-delta	NOT	mitochondrion	GO:0005739	PMID:11463392
BBC3	27113	ENST00000439096	BBC3-203	PUMA-alpha		positive regulation of apoptotic process	GO:0043065	PMID:11463392
BBC3	27113	ENST00000341983	BBC3-202	PUMA-beta		positive regulation of apoptotic process	GO:0043065	PMID:11463392
BBC3	27113	ENST00000439096	BBC3-203	PUMA-alpha		positive regulation of release of cytochrome c from mitochondria	GO:0090200	PMID:11463392
BBC3	27113	ENST00000341983	BBC3-202	PUMA-beta		positive regulation of release of cytochrome c from mitochondria	GO:0090200	PMID:11463392
BBC3	27113	ENST00000439096	BBC3-203	PUMA-alpha		release of cytochrome c from mitochondria	GO:0001836	PMID:11463392
BBC3	27113	ENST00000341983	BBC3-202	PUMA-beta		release of cytochrome c from mitochondria	GO:0001836	PMID:11463392
BBC3	27113	ENST00000439096	BBC3-203	PUMA-alpha		positive regulation of cysteine-type endopeptidase activity involved in apoptotic process	GO:0043280	PMID:11463392
BBC3	27113	ENST00000341983	BBC3-202	PUMA-beta		positive regulation of cysteine-type endopeptidase activity involved in apoptotic process	GO:0043280	PMID:11463392
CASP2	835	ENST00000310447	CASP2-201	caspase-2L		positive regulation of apoptotic process	GO:0043065	PMID:12584573
CASP2	835	ENST00000310447	CASP2-201	caspase-2L		positive regulation of apoptotic signaling pathway	GO:2001235	PMID:12584573
CASP2	835	ENST00000493642	CASP2-206	caspase-2S	NOT	positive regulation of apoptotic process	GO:0043065	PMID:12584573
CASP2	835	ENST00000493642	CASP2-206	caspase-2S	NOT	positive regulation of apoptotic signaling pathway	GO:2001235	PMID:12584573
SHTN1	57698	ENST00000355371	SHTN1-202	SHTN1-1	NOT	Ras protein signal transduction	GO:0007265	PMID:26648138
SHTN1	57698	ENST00000615301	SHTN1-207	SHTN1-2		Ras protein signal transduction	GO:0007265	PMID:26648138
PIP5K1C	23396	ENST00000335312	PIP5K1C-201	PIP5K1C-90		neutrophil chemotaxis	GO:0030593	PMID:20850356
PIP5K1C	23396	ENST00000539785	PIP5K1C-203	PIP5K1C-87	NOT	neutrophil chemotaxis	GO:0030593	PMID:20850356
CASP3	836	ENST00000308394	CASP3-201	Caspase-3 longest isoform (a)		positive regulation of apoptotic process	GO:0043065	PMID:11350049
CASP3	836	ENST00000523916	CASP3-206	Caspase-3 longest isoform (a)		positive regulation of apoptotic process	GO:0043065	PMID:11350049
CASP3	836	ENST00000393588	CASP3-203	Caspase-3s isoform c	NOT	positive regulation of apoptotic process	GO:0043065	PMID:11350049
CASP3	836	ENST00000517513	CASP3-205	Caspase-3s isoform c	NOT	positive regulation of apoptotic process	GO:0043065	PMID:11350049
CASP3	836	ENST00000308394	CASP3-201	Caspase-3 longest isoform (a)	NOT	negative regulation of apoptotic process	GO:0043066	PMID:11350049
CASP3	836	ENST00000523916	CASP3-206	Caspase-3 longest isoform (a)	NOT	negative regulation of apoptotic process	GO:0043066	PMID:11350049
CASP3	836	ENST00000393588	CASP3-203	Caspase-3s isoform c		negative regulation of apoptotic process	GO:0043066	PMID:11350049
CASP3	836	ENST00000517513	CASP3-205	Caspase-3s isoform c		negative regulation of apoptotic process	GO:0043066	PMID:11350049
TMEM16F	196527	ENST00000320560	ANO6-201	V1		plasma membrane phospholipid scrambling	GO:0017121	PMID:26108457
TMEM16F	196527	ENST00000425752	ANO6-203	V3	NOT	plasma membrane phospholipid scrambling	GO:0017121	PMID:26108457
TMEM16F	196527	ENST00000441606	ANO6-205	V2		plasma membrane phospholipid scrambling	GO:0017121	PMID:26108457
TMEM16F	196527	ENST00000423947	ANO6-202	V5		plasma membrane phospholipid scrambling	GO:0017121	PMID:26108457
CASP6	839	ENST00000265164	CASP6-201	CASP6-alpha		apoptotic process	GO:0006915	PMID:7796396
CASP6	839	ENST00000265164	CASP6-201	CASP6-alpha		regulation of apoptotic process	GO:0042981	PMID:7796396
CASP6	839	ENST00000265164	CASP6-201	CASP6-alpha		proteolysis	GO:0006508	PMID:7796396
CASP6	839	ENST00000265164	CASP6-201	CASP6-alpha		cysteine-type endopeptidase activity involved in apoptotic process	GO:0097153	PMID:7796396
CASP6	839	ENST00000265164	CASP6-201	CASP6-alpha		cysteine-type endopeptidase activity involved in execution phase of apoptosis	GO:0097200	PMID:7796396
CASP6	839	ENST00000265164	CASP6-201	CASP6-alpha		cysteine-type peptidase activity	GO:0008234	PMID:7796396
CASP6	839	ENST00000352981	CASP6-202	CASP6-beta	NOT	apoptotic process	GO:0006915	PMID:7796396
CASP7	839	ENST00000352982	CASP6-203	CASP6-beta	NOT	regulation of apoptotic process	GO:0042981	PMID:7796396
CASP8	839	ENST00000352983	CASP6-204	CASP6-beta	NOT	proteolysis	GO:0006508	PMID:7796396
CASP9	839	ENST00000352984	CASP6-205	CASP6-beta	NOT	cysteine-type endopeptidase activity involved in apoptotic process	GO:0097153	PMID:7796396
CASP10	839	ENST00000352985	CASP6-206	CASP6-beta	NOT	cysteine-type endopeptidase activity involved in execution phase of apoptosis	GO:0097200	PMID:7796396
CASP11	839	ENST00000352986	CASP6-207	CASP6-beta	NOT	cysteine-type peptidase activity	GO:0008234	PMID:7796396
BIRC5	332	ENST00000350051	BIRC5-202	isoform 1		negative regulation of apoptotic process	GO:0043066	PMID:10626797
BIRC5	332	ENST00000374948	BIRC5-203	survivin-deltaEx3, isoform 2		negative regulation of apoptotic process	GO:0043066	PMID:10626797
BIRC5	332	ENST00000301633	BIRC5-201	survivin-2B isoform 3	NOT	negative regulation of apoptotic process	GO:0043066	PMID:10626797
BIRC5	332	ENST00000590449	BIRC5-207	Survivin 2alpha	NOT	negative regulation of apoptotic process	GO:0043066	PMID:15743529
BIRC5	332	ENST00000590449	BIRC5-207	Survivin 2alpha		cytoplasm	GO:0005737	PMID:15743529
BIRC5	332	ENST00000590449	BIRC5-207	Survivin 2alpha		nucleus	GO:0005634	PMID:15743529
BIRC5	332	ENST00000374948	BIRC5-203	survivin-deltaEx3, isoform 2		nucleus	GO:0005634	PMID:30736319
BOK	666	ENST00000318407	BOK-201	Mtd-L		positive regulation of apoptotic process	GO:0043065	PMID:15775999
CFLAR	8837	ENST00000341222	CFLAR-202	c-FLIPs		negative regulation of extrinsic apoptotic signaling pathway via death domain receptors	GO:1902042	PMID:15760909
CFLAR	8837	ENST00000423241	CFLAR-207	c-FLIPl		negative regulation of extrinsic apoptotic signaling pathway via death domain receptors	GO:1902042	PMID:15760909
CFLAR	8837	ENST00000341222	CFLAR-202	c-FLIPs		negative regulation of apoptotic process	GO:0043066	PMID:15760909
CFLAR	8837	ENST00000423241	CFLAR-207	c-FLIPl		negative regulation of apoptotic process	GO:0043066	PMID:15760909
XBP1	7494	ENST00000344347	XBP1-202	XBP1(S)		ATF6-mediated unfolded protein response	GO:0036500	PMID:11779464
XBP1	7494	ENST00000344347	XBP1-202	XBP1(S)		positive regulation of transcription by RNA polymerase II	GO:0045944	PMID:11779464
XBP1	7494	ENST00000344347	XBP1-202	XBP1(S)		positive regulation of transcription from RNA polymerase II promoter involved in unfolded protein response	GO:0006990	PMID:11779464
